# LRRK2 kinase inhibition protects against Parkinson’s disease-associated environmental toxicants

**DOI:** 10.1101/2024.03.29.587369

**Authors:** Neda M. Ilieva, Eric K. Hoffman, Mohammed A. Ghalib, J. Timothy Greenamyre, Briana R. De Miranda

**Affiliations:** Center for Neurodegeneration and Experimental Therapeutics, Department of Neurology, University of Alabama at Birmingham, Birmingham, AL, USA; Pittsburgh Institute for Neurodegenerative Diseases, Department of Neurology, University of Pittsburgh, Pittsburgh PA, USA

**Keywords:** Parkinson’s Disease (PD), Gene x Environment (GxE), Environmental Toxicants, Leucine Rich Repeat Kinase 2 (LRRK2), Mitochondria

## Abstract

Idiopathic Parkinson’s disease (PD) is epidemiologically linked with exposure to toxicants such as pesticides and solvents, which comprise a wide array of chemicals that pollute our environment. While most are structurally distinct, a common cellular target for their toxicity is mitochondrial dysfunction, a key pathological trigger involved in the selective vulnerability of dopaminergic neurons. We and others have shown that environmental mitochondrial toxicants such as the pesticides rotenone and paraquat, and the organic solvent trichloroethylene (TCE) appear to be influenced by the protein LRRK2, a genetic risk factor for PD. As LRRK2 mediates vesicular trafficking and influences endolysosomal function, we postulated that LRRK2 kinase activity may inhibit the autophagic removal of toxicant damaged mitochondria, resulting in elevated oxidative stress. Conversely, we suspected that inhibition of LRRK2, which has been shown to be protective against dopaminergic neurodegeneration caused by mitochondrial toxicants, would reduce the intracellular production of reactive oxygen species (ROS) and prevent mitochondrial toxicity from inducing cell death. To do this, we tested *in vitro* if genetic or pharmacologic inhibition of LRRK2 (MLi2) protected against ROS caused by four toxicants associated with PD risk – rotenone, paraquat, TCE, and tetrachloroethylene (PERC). In parallel, we assessed if LRRK2 inhibition with MLi2 could protect against TCE-induced toxicity *in vivo*, in a follow up study from our observation that TCE elevated LRRK2 kinase activity in the nigrostriatal tract of rats prior to dopaminergic neurodegeneration. We found that LRRK2 inhibition blocked toxicant-induced ROS and promoted mitophagy *in vitro*, and protected against dopaminergic neurodegeneration, neuroinflammation, and mitochondrial damage caused by TCE *in vivo*. We also found that cells with the LRRK2 G2019S mutation displayed exacerbated levels of toxicant induced ROS, but this was ameliorated by LRRK2 inhibition with MLi2. Collectively, these data support a role for LRRK2 in toxicant-induced mitochondrial dysfunction linked to PD risk through oxidative stress and the autophagic removal of damaged mitochondria.
