## Supplemental Table 1 for "LRRK2 kinase inhibition protects against Parkinson’s disease-associated environmental toxicants"

### Sheet: Table of Contents
Sheet 1	Figure 1 2-Way ANOVA Summary Tables, Descriptive Statisics
Sheet 2	Figure 1 2-Way ANOVA Post-Hoc Comparisons
Sheet 3	Figure 2 ANOVA Summary Tables, Descriptive Statistics
Sheet 4	Figure 2 ANOVA Post-Hoc Comparisons
Sheet 5	Figure 3 ANOVA Summary Tables, Descriptive Statistics, Post-Hoc Comparisons
Sheet 6	Figure 4 ANOVA Summary Tables, Descriptive Statistics, Post-Hoc Comparisons
Sheet 7	Figure 5 ANOVA Summary Tables, Descriptive Statistics, Post-Hoc Comparisons
Sheet 8	Figure 6 ANOVA Summary Tables, Descriptive Statistics, Post-Hoc Comparisons
Sheet 9	Supplemental Figure 1 ANOVA Summary Tables, Descriptive Statistics, Post-Hoc Comparisons

### Sheet: Fig. 1 2-Way ANOVA, Desc. Stats
2-Way ANOVA Summary Table for Rotenone (ROT)
Source	SS (Type III)	df	MS	F	p	Effect Size (η²)		Wildtype 293-T HEK Cell DHE Descriptive Stats
									DMSO	MLi2	ROT	ROT + MLi2	PQ	PQ + MLi2	TCE	TCE + MLi2	PERC	PERC + MLi2
Genotype	2764164	2	1382082	F (2, 32) = 188.0	P<0.0001	0.3617		Mean	828.5	844	1080	1157	1291	704.2	1436	832	1496	887.4
Treatment	2985264	3	995088	F (3, 32) = 135.4	P<0.0001	0.3906		Std. Deviation	55.53	69.16	38.05	115.8	176.8	58.77	170.2	171.2	49.84	116.9
Interaction	2136867	6	356144	F (6, 34) = 3.033	P=0.0175	0.2917		Std. Error of Mean	27.77	34.58	19.02	66.85	88.38	33.93	85.11	85.58	24.92	58.47
Residual	235239	32	7351					Lower 95% CI of mean	740.1	733.9	1020	869.4	1010	558.2	1165	559.7	1417	701.3
								Upper 95% CI of mean	916.8	954	1141	1445	1572	850.2	1707	1104	1576	1073
2-Way ANOVA Summary Table for Paraquat (PQ)
Source	SS (Type III)	df	MS	F	p	Effect Size (η²)		G2019S 293-T HEK Cell DHE Descriptive Stats
									DMSO	MLi2	ROT	ROT + MLi2	PQ	PQ + MLi2	TCE	TCE + MLi2	PERC	PERC + MLi2
Genotype	1172890	2	586445	F (2, 33) = 61.18	P<0.0001	0.28		Mean	1305	957.8	2419	1040	1676	775.8	1474	686.4	1403	675.1
Treatment	1829097	3	609699	F (3, 33) = 63.61	P<0.0001	0.4367		Std. Deviation	127.6	40.29	68.49	48.43	106.9	61.81	35.79	23.37	39.94	51.41
Interaction	839774	6	139962	F (6, 33) = 14.60	P<0.0001	0.2005		Std. Error of Mean	73.69	23.26	39.55	27.96	53.46	30.9	17.9	11.69	19.97	29.68
Residual	316316	33	9585					Lower 95% CI of mean	987.5	857.7	2249	919.3	1506	677.5	1417	649.3	1339	547.4
								Upper 95% CI of mean	1622	1058	2589	1160	1847	874.2	1531	723.6	1466	802.9
2-Way ANOVA Summary Table for Trichloroethylene (TCE)
Source	SS (Type III)	df	MS	F	p	Effect Size (η²)		LRRK2 KO 293-T HEK Cell DHE Descriptive Stats
									DMSO	MLi2	ROT	ROT + MLi2	PQ	PQ + MLi2	TCE	TCE + MLi2	PERC	PERC + MLi2
Genotype	791543	2	395771	F (2, 34) = 39.12	P<0.0001	0.2133		Mean	717.9	724.3	937.2	942.8	885.5	809.2	825.5	869.7	856.5	842.2
Treatment	1450504	3	483501	F (3, 34) = 47.79	P<0.0001	0.3909		Std. Deviation	105.9	133.8	58.83	86.93	51.41	71.11	50.4	55.49	41.67	25.86
Interaction	1128556	6	188093	F (6, 34) = 18.59	P<0.0001	0.3041		Std. Error of Mean	52.97	66.9	29.42	43.46	25.71	35.55	25.2	27.74	20.83	12.93
Residual	343957	34	10116					Lower 95% CI of mean	549.4	511.3	843.6	804.4	803.7	696	745.3	781.4	790.2	801
								Upper 95% CI of mean	886.5	937.2	1031	1081	967.3	922.3	905.7	958	922.8	883.3
2-Way ANOVA Summary Table for Tetrachloroethylene (PERC)
Source	SS (Type III)	df	MS	F	p	Effect Size (η²)
Genotype	733394	2	366697	F (2, 33) = 56.93	P<0.0001	0.2128
Treatment	1441492	3	480497	F (3, 33) = 74.59	P<0.0001	0.4182
Interaction	1029950	6	171658	F (6, 33) = 26.65	P<0.0001	0.2988
Residual	212573	33	6442

### Sheet: Fig.1 Post-Hoc Comparisons
Post-Hoc Multiple Comparisons for HEK Cell DHE 2-Way ANOVA - Rotenone (ROT)
	Predicted (LS) mean difference	95.00% CI of difference	Adjusted P Value
Wildtype 293-T
DMSO vs. MLi2	-15.51	-179.8 to 148.8	0.994
DMSO vs. ROT	-341.4	-505.7 to -177.1	<0.0001
DMSO vs. ROT MLi2	4.336	-159.9 to 168.6	0.9999
MLi2 vs. ROT	-325.9	-490.1 to -161.6	<0.0001
MLi2 vs. ROT MLi2	19.84	-144.4 to 184.1	0.9877
ROT vs. ROT MLi2	345.7	181.5 to 510.0	<0.0001
G2019S
DMSO vs. MLi2	346.8	157.1 to 536.4	0.0001
DMSO vs. ROT	-1115	-1304 to -925.0	<0.0001
DMSO vs. ROT MLi2	264.9	75.28 to 454.6	0.0034
MLi2 vs. ROT	-1461	-1651 to -1272	<0.0001
MLi2 vs. ROT MLi2	-81.81	-271.5 to 107.9	0.6505
ROT vs. ROT MLi2	1380	1190 to 1569	<0.0001
LRRK2 KO
DMSO vs. MLi2	-6.313	-170.6 to 157.9	0.9996
DMSO vs. ROT	-219.2	-383.5 to -54.96	0.0053
DMSO vs. ROT MLi2	-224.8	-389.1 to -60.55	0.0042
MLi2 vs. ROT	-212.9	-377.2 to -48.65	0.007
MLi2 vs. ROT MLi2	-218.5	-382.8 to -54.23	0.0055
ROT vs. ROT MLi2	-5.582	-169.8 to 158.7	0.9997
Post-Hoc Multiple Comparisons for HEK Cell DHE 2-Way ANOVA - Paraquat (PQ)
	Predicted (LS) mean difference	95.00% CI of difference	Adjusted P Value
Wildtype 293-T
DMSO vs. MLi2	-15.51	-202.8 to 171.8	0.996
DMSO vs. PQ	-462.5	-649.8 to -275.3	<0.0001
DMSO vs. PQ MLi2	124.3	-77.95 to 326.6	0.3591
MLi2 vs. PQ	-447	-634.3 to -259.8	<0.0001
MLi2 vs. PQ MLi2	139.8	-62.44 to 342.1	0.2603
PQ vs. PQ MLi2	586.8	384.6 to 789.1	<0.0001
G2019S
DMSO vs. MLi2	346.8	130.5 to 563.0	0.0007
DMSO vs. PQ	-371.9	-574.1 to -169.6	0.0001
DMSO vs. PQ MLi2	528.7	326.5 to 731.0	<0.0001
MLi2 vs. PQ	-718.6	-920.9 to -516.4	<0.0001
MLi2 vs. PQ MLi2	182	-20.30 to 384.2	0.0903
PQ vs. PQ MLi2	900.6	713.3 to 1088	<0.0001
LRRK2 KO
DMSO vs. MLi2	-6.313	-193.6 to 180.9	0.9997
DMSO vs. PQ	-167.6	-354.9 to 19.67	0.0927
DMSO vs. PQ MLi2	-91.23	-278.5 to 96.03	0.5585
MLi2 vs. PQ	-161.3	-348.5 to 25.98	0.1118
MLi2 vs. PQ MLi2	-84.92	-272.2 to 102.3	0.6147
PQ vs. PQ MLi2	76.36	-110.9 to 263.6	0.6902
Post-Hoc Multiple Comparisons for HEK Cell DHE 2-Way ANOVA - Trichloroethylene (TCE)
	Predicted (LS) mean difference	95.00% CI of difference	Adjusted P Value
Wildtype 293-T
DMSO vs. MLi2	-15.51	-207.6 to 176.6	0.9963
DMSO vs. TCE	-607.6	-799.7 to -415.5	<0.0001
DMSO vs. TCE MLi2	-3.519	-195.6 to 188.6	>0.9999
MLi2 vs. TCE	-592.1	-784.1 to -400.0	<0.0001
MLi2 vs. TCE MLi2	11.99	-180.1 to 204.1	0.9983
TCE vs. TCE MLi2	604	412.0 to 796.1	<0.0001
G2019S
DMSO vs. MLi2	346.8	125.0 to 568.6	0.0009
DMSO vs. TCE	-169.8	-377.3 to 37.69	0.1409
DMSO vs. TCE MLi2	618.1	410.6 to 825.6	<0.0001
MLi2 vs. TCE	-516.5	-724.0 to -309.1	<0.0001
MLi2 vs. TCE MLi2	271.4	63.88 to 478.8	0.0063
TCE vs. TCE MLi2	787.9	595.8 to 980.0	<0.0001
LRRK2 KO
DMSO vs. MLi2	-6.313	-198.4 to 185.8	0.9997
DMSO vs. TCE	-107.6	-299.6 to 84.52	0.4415
DMSO vs. TCE MLi2	-151.8	-343.9 to 40.31	0.1629
MLi2 vs. TCE	-101.2	-293.3 to 90.83	0.4938
MLi2 vs. TCE MLi2	-145.5	-337.5 to 46.62	0.1918
TCE vs. TCE MLi2	-44.22	-236.3 to 147.9	0.9244
Post-Hoc Multiple Comparisons for HEK Cell DHE 2-Way ANOVA - Tetrachloroethylene (PERC)
	Predicted (LS) mean difference	95.00% CI of difference	Adjusted P Value
Wildtype 293-T
DMSO vs. MLi2	-15.51	-169.0 to 138.0	0.9927
DMSO vs. PERC	-668	-821.5 to -514.5	<0.0001
DMSO vs. PERC MLi2	-58.87	-212.4 to 94.64	0.729
MLi2 vs. PERC	-652.5	-806.0 to -499.0	<0.0001
MLi2 vs. PERC MLi2	-43.36	-196.9 to 110.1	0.8699
PERC vs. PERC MLi2	609.1	455.6 to 762.6	<0.0001
G2019S
DMSO vs. MLi2	346.8	169.5 to 524.0	<0.0001
DMSO vs. PERC	-98.28	-264.1 to 67.53	0.3907
DMSO vs. PERC MLi2	629.4	452.2 to 806.7	<0.0001
MLi2 vs. PERC	-445	-610.9 to -279.2	<0.0001
MLi2 vs. PERC MLi2	282.7	105.4 to 459.9	0.0008
PERC vs. PERC MLi2	727.7	561.9 to 893.5	<0.0001
LRRK2 KO
DMSO vs. MLi2	-6.313	-159.8 to 147.2	0.9995
DMSO vs. PERC	-138.6	-292.1 to 14.92	0.0887
DMSO vs. PERC MLi2	-124.2	-277.7 to 29.30	0.1475
MLi2 vs. PERC	-132.3	-285.8 to 21.23	0.1115
MLi2 vs. PERC MLi2	-117.9	-271.4 to 35.61	0.1815
PERC vs. PERC MLi2	14.38	-139.1 to 167.9	0.9942

### Sheet: Fig. 2 ANOVA Res., Desc. Stat
One-Way ANOVA Table - LRRK2 K.O. ROT Dose Response DHE (Fig. 2A, B)
	SS	DF	MS	F (DFn, DFd)	P value
Treatment (between columns)	4351094	6	725182	F (6, 20) = 42.97	P<0.0001
Residual (within columns)	337514	20	16876
Total	4688608	26
One-Way ANOVA Table - LRRK2 KO with MLi2 DHE (Fig. 2C, D)
	SS	DF	MS	F (DFn, DFd)	P value
Treatment (between columns)	6418364	5	1283673	F (5, 17) = 148.2	P<0.0001
Residual (within columns)	147283	17	8664
Total	6565647	22
One-Way ANOVA Table - WT 293-T ROT DOSE RESPONSE with MLi2 DHE (Fig. 2E, F)
	SS	DF	MS	F (DFn, DFd)	P value
Treatment (between columns)	987599	5	197520	F (5, 17) = 15.71	P<0.0001
Residual (within columns)	213794	17	12576
Total	1201393	22
Descriptive Statistics LRRK2 K.O. Dose Response DHE (Fig. 2A, B)
	DMSO	MLi2	500 nM ROT	1 μM ROT	2 μM ROT	4 μM ROT	8 μM ROT
Mean	717.9	790.5	937.2	1517	1536	1741	1656
Std. Deviation	105.9	23.56	58.83	148.8	118.9	145	200.4
Std. Error of Mean	52.97	13.6	29.42	74.38	59.43	72.52	100.2
Lower 95% CI	549.4	731.9	843.6	1280	1347	1510	1337
Upper 95% CI	886.5	849	1031	1753	1725	1972	1975
Descriptive Statistics of LRRK2 KO ROT with MLi2 DHE (Fig. 2C, D)
	DMSO	MLi2	500 nM ROT	500 nM ROT + 1 μM MLi2	1 μM ROT	1 μΜ ROT + 1 μΜ MLi2
Mean	717.9	790.5	937.2	942.8	2031	1853
Std. Deviation	105.9	23.56	58.83	86.93	84.18	139.3
Std. Error of Mean	52.97	13.6	29.42	43.46	42.09	69.64
Lower 95% CI	549.4	731.9	843.6	804.4	1897	1631
Upper 95% CI	886.5	849	1031	1081	2165	2074
Descriptive Statistics of WT 293-T ROT DOSE RESPONSE with MLi2 DHE (Fig. 2E, F)
	DMSO	MLi2	500 nM ROT	500 nM ROT + 1 μM MLi2	1 μM ROT	1 μΜ ROT + 1 μΜ MLi2
Mean	828.5	844	1170	824.1	1344	1153
Std. Deviation	55.53	69.16	72.72	92.09	166	181.9
Std. Error of Mean	27.77	34.58	36.36	46.04	83.02	105
Lower 95% CI	740.1	733.9	1054	677.6	1080	701.2
Upper 95% CI	916.8	954	1286	970.7	1608	1605

### Sheet: Fig 2. Post-Hoc Comparisons
Post-Hoc Multiple Comparisons (Tukey's) of One-Way ANOVA - LRRK2 K.O. Dose Response (Fig. 2A, B)
	Mean Difference	95.00% CI of difference	Adjusted p-value
DMSO vs. MLi2	-72.52	-396.6 to 251.6	0.9888
DMSO vs. 500 nM ROT	-219.2	-519.3 to 80.85	0.2544
DMSO vs. 1 μM ROT	-798.8	-1099 to -498.7	<0.0001
DMSO vs. 2 μM ROT	-818	-1118 to -518.0	<0.0001
DMSO vs. 4 μM ROT	-1023	-1323 to -722.9	<0.0001
DMSO vs. 8 μM ROT	-937.7	-1238 to -637.6	<0.0001
MLi2 vs. 500 nM ROT	-146.7	-470.8 to 177.4	0.7536
MLi2 vs. 1 μM ROT	-726.3	-1050 to -402.2	<0.0001
MLi2 vs. 2 μM ROT	-745.5	-1070 to -421.4	<0.0001
MLi2 vs. 4 μM ROT	-950.4	-1275 to -626.3	<0.0001
MLi2 vs. 8 μM ROT	-865.2	-1189 to -541.1	<0.0001
500 nM ROT vs. 1 μM ROT	-579.6	-879.7 to -279.5	<0.0001
500 nM ROT vs. 2 μM ROT	-598.8	-898.9 to -298.7	<0.0001
500 nM ROT vs. 4 μM ROT	-803.7	-1104 to -503.6	<0.0001
500 nM ROT vs. 8 μM ROT	-718.5	-1019 to -418.4	<0.0001
1 μM ROT vs. 2 μM ROT	-19.24	-319.3 to 280.8	>0.9999
1 μM ROT vs. 4 μM ROT	-224.1	-524.2 to 75.94	0.2334
1 μM ROT vs. 8 μM ROT	-138.9	-439.0 to 161.2	0.7348
2 μM ROT vs. 4 μM ROT	-204.9	-505.0 to 95.18	0.3234
2 μM ROT vs. 8 μM ROT	-119.7	-419.7 to 180.4	0.8428
4 μM ROT vs. 8 μM ROT	85.23	-214.8 to 385.3	0.9634
Post-Hoc Multiple Comparisons (Tukey's) of One-Way ANOVA- LRRK2 KO with Inhibition (Fig. 2C, D)
	Mean Difference	95.00% CI of difference	Adjusted p-value
DMSO vs. MLi2	-244.8	-632.8 to 143.2	0.4003
DMSO vs. 500 nM ROT	-219.2	-657.0 to 218.5	0.6409
DMSO vs. 500 nM ROT + 1 μM MLi2	-224.8	-662.5 to 212.9	0.6168
DMSO vs. 1 μM ROT	-1056	-1435 to -676.9	<0.0001
DMSO vs. 1 μΜ ROT + 1 μΜ MLi2	-1135	-1572 to -696.9	<0.0001
MLi2 vs. 500 nM ROT	25.61	-362.4 to 413.6	>0.9999
MLi2 vs. 500 nM ROT + 1 μM MLi2	20.02	-368.0 to 408.0	>0.9999
MLi2 vs. 1 μM ROT	-811.1	-1132 to -490.7	<0.0001
MLi2 vs. 1 μΜ ROT + 1 μΜ MLi2	-889.8	-1278 to -501.8	<0.0001
500 nM ROT vs. 500 nM ROT + 1 μM MLi2	-5.582	-443.3 to 432.2	>0.9999
500 nM ROT vs. 1 μM ROT	-836.7	-1216 to -457.6	<0.0001
500 nM ROT vs. 1 μΜ ROT + 1 μΜ MLi2	-915.4	-1353 to -477.6	<0.0001
500 nM ROT + 1 μM MLi2 vs. 1 μM ROT	-831.1	-1210 to -452.0	<0.0001
500 nM ROT + 1 μM MLi2 vs. 1 μΜ ROT + 1 μΜ MLi2	-909.8	-1348 to -472.1	<0.0001
1 μM ROT vs. 1 μΜ ROT + 1 μΜ MLi2	-78.66	-457.8 to 300.4	0.9868
Post-Hoc Multiple Comparisons (Tukey's) of One-Way ANOVA - WT 293-T HEK Cells (Fig. 2E, F)
	Mean Difference	95.00% CI of difference	Adjusted p-value
DMSO vs. 1 μM MLi2	-15.51	-269.2 to 238.1	>0.9999
DMSO vs. 500 nM ROT	-341.4	-595.0 to -87.75	0.0054
DMSO vs. 500 nM ROT + 1 μM MLi2	4.336	-249.3 to 258.0	>0.9999
DMSO vs. 1 μM ROT	-515.8	-769.4 to -262.1	<0.0001
DMSO vs. 1 μM ROT + 1 μM MLi2	-324.6	-598.6 to -50.65	0.0154
1 μM MLi2 vs. 500 nM ROT	-325.9	-579.5 to -72.24	0.008
1 μM MLi2 vs. 500 nM ROT + 1 μM MLi2	19.84	-233.8 to 273.5	0.9998
1 μM MLi2 vs. 1 μM ROT	-500.3	-753.9 to -246.6	<0.0001
1 μM MLi2 vs. 1 μM ROT + 1 μM MLi2	-309.1	-583.1 to -35.14	0.0222
500 nM ROT vs. 500 nM ROT + 1 μM MLi2	345.7	92.08 to 599.4	0.0048
500 nM ROT vs. 1 μM ROT	-174.4	-428.0 to 79.26	0.2877
500 nM ROT vs. 1 μM ROT + 1 μM MLi2	16.77	-257.2 to 290.7	>0.9999
500 nM ROT + 1 μM MLi2 vs. 1 μM ROT	-520.1	-773.8 to -266.5	<0.0001
500 nM ROT + 1 μM MLi2 vs. 1 μM ROT + 1 μM MLi2	-329	-602.9 to -54.98	0.0139
1 μM ROT vs. 1 μM ROT + 1 μM MLi2	191.2	-82.80 to 465.1	0.274

### Sheet: Fig. 3 ANOVA Results, Post-Hoc
2-Way ANOVA Summary Table for Mitophagy								Post-Hoc Multiple Comparisons for HEK Cell 2-Way ANOVA - Mitophagy
	SS (Type III)	df	MS	F	p	Effect Size (η²)			Predicted (LS) mean difference	95.00% CI of difference	Adjusted P Value
Genotype	1478	2	739	F (2, 60) = 54.18	P<0.0001	0.2453		DMSO
Treatment	1608	5	321.6	F (5, 60) = 23.58	P<0.0001	0.3008		WT 293-T vs. G2019S	8.667	2.713 to 14.62	0.0025
Interaction	1311	10	131.1	F (10, 60) = 9.612	P<0.0001	0.2453		WT 293-T vs. LRRK2 KO	-2.136	-8.411 to 4.140	0.6936
Residual	818.4	60	13.64					G2019S vs. LRRK2 KO	-10.8	-16.76 to -4.849	0.0002
Descriptive Statistics of WT 293-T Mitophagy								MLi2
	DMSO	MLi2	500 nM ROT	500 nM ROT + 1 μM MLi2	500 μM TCE	500 μΜ TCE + 1 μΜ MLi2		WT 293-T vs. G2019S	-0.318	-6.594 to 5.958	0.9919
Number of Values	4	4	5	4	5	5		WT 293-T vs. LRRK2 KO	-2.193	-8.469 to 4.082	0.6798
Mean	25.34	26.18	16.28	27.48	12.35	29.05		G2019S vs. LRRK2 KO	-1.876	-8.151 to 4.400	0.7537
Std. Deviation	3.698	2.994	5.702	4.849	2.783	2.013
Std. Error of Mean	1.849	1.497	2.55	2.424	1.245	0.9		ROT
Lower 95% CI	19.46	21.41	9.197	19.76	8.895	26.55		WT 293-T vs. G2019S	5.259	-0.6944 to 11.21	0.0937
Upper 95% CI	31.22	30.94	23.36	35.19	15.81	31.55		WT 293-T vs. LRRK2 KO	-12.13	-18.08 to -6.177	<0.0001
								G2019S vs. LRRK2 KO	-17.39	-23.67 to -11.11	<0.0001
Descriptive Statistics of G2019S Mitophagy
	DMSO	MLi2	500 nM ROT	500 nM ROT + 1 μM MLi2	500 μM TCE	500 μΜ TCE + 1 μΜ MLi2		ROT + MLi2
Number of values	5	4	4	4	4	5		WT 293-T vs. G2019S	1.426	-4.850 to 7.702	0.8489
Mean	16.67	26.5	11.02	26.05	6.033	25.66		WT 293-T vs. LRRK2 KO	1.52	-5.258 to 8.299	0.8525
Std. Deviation	2.75	3.198	1.22	1.776	2.931	4.03		G2019S vs. LRRK2 KO	0.09433	-6.684 to 6.873	0.9994
Std. Error of Mean	1.23	1.599	0.6099	0.888	1.466	1.802
Lower 95% CI	13.26	21.41	9.076	23.22	1.368	20.65		TCE
Upper 95% CI	20.09	31.58	12.96	28.87	10.7	30.66		WT 293-T vs. G2019S	6.318	0.3640 to 12.27	0.0351
								WT 293-T vs. LRRK2 KO	-20.96	-26.58 to -15.35	<0.0001
Descriptive Statistics of LRRK2 KO Mitophagy								G2019S vs. LRRK2 KO	-27.28	-33.23 to -21.33	<0.0001
	DMSO	MLi2	500 nM ROT	500 nM ROT + 1 μM MLi2	500 μM TCE	500 μΜ TCE + 1 μΜ MLi2
Number of values	4	4	4	3	5	5		TCE + MLi2
Mean	27.48	28.37	28.41	25.95	33.31	33.2		WT 293-T vs. G2019S	3.398	-2.216 to 9.011	0.3199
Std. Deviation	3.879	4.301	2.91	1.075	5.225	4.989		WT 293-T vs. LRRK2 KO	-4.145	-9.758 to 1.469	0.1869
Std. Error of Mean	1.94	2.15	1.455	0.6209	2.337	2.231		G2019S vs. LRRK2 KO	-7.542	-13.16 to -1.929	0.0056
Lower 95% CI	21.3	21.53	23.78	23.28	26.82	27
Upper 95% CI	33.65	35.22	33.04	28.63	39.8	39.39		Post-Hoc Multiple Comparisons for HEK Cell One-Way ANOVA - Mitophagy in WT 293-T HEK Cells
									Predicted (LS) mean difference	95.00% CI of difference	Adjusted P Value
One-way ANOVA Table Summary for WT 293-T Mitophagy
	SS	DF	MS	F (DFn, DFd)	P value			DMSO vs. MLi2	-0.838	-9.415 to 7.739	0.9996
Treatment (between columns)	1109	5	221.7	F (5, 21) = 14.75	P<0.0001			DMSO vs. ROT	9.065	0.9279 to 17.20	0.0234
Residual (within columns)	315.7	21	15.03					DMSO vs. ROT + MLi2	-2.135	-10.71 to 6.442	0.9682
Total	1424	26						DMSO vs. TCE	12.99	4.853 to 21.13	0.0008
								DMSO vs. TCE + MLi2	-3.713	-11.85 to 4.424	0.7108
One-way ANOVA Table Summary for G2019S 293-T Mitophagy								MLi2 vs. ROT	9.903	1.766 to 18.04	0.0115
	SS	DF	MS	F (DFn, DFd)	P value			MLi2 vs. ROT + MLi2	-1.297	-9.873 to 7.280	0.9966
Treatment (between columns)	1599	5	319.8	F (5, 20) = 38.63	P<0.0001			MLi2 vs. TCE	13.83	5.691 to 21.96	0.0004
Residual (within columns)	165.6	20	8.28					MLi2 vs. TCE + MLi2	-2.875	-11.01 to 5.262	0.8737
Total	1765	25						ROT vs. ROT + MLi2	-11.2	-19.34 to -3.062	0.0037
								ROT vs. TCE	3.926	-3.746 to 11.60	0.6068
One-way ANOVA Table Summary for LRRK2 KO 293-T Mitophagy								ROT vs. TCE + MLi2	-12.78	-20.45 to -5.106	0.0005
	SS	DF	MS	F (DFn, DFd)	P value			ROT + MLi2 vs. TCE	15.12	6.988 to 23.26	0.0001
Treatment (between columns)	201.1	5	40.21	F (5, 19) = 2.266	P=0.0893			ROT + MLi2 vs. TCE + MLi2	-1.578	-9.715 to 6.558	0.9893
Residual (within columns)	337.1	19	17.74					TCE vs. TCE + MLi2	-16.7	-24.37 to -9.032	<0.0001
Total	538.2	24
								Post-Hoc Multiple Comparisons for HEK Cell One-Way ANOVA - Mitophagy in G2019S 293-T HEK Cells
									Predicted (LS) mean difference	95.00% CI of difference	Adjusted P Value
								DMSO vs. MLi2	-9.823	-15.89 to -3.756	0.0007
								DMSO vs. ROT	5.657	-0.4104 to 11.72	0.0766
								DMSO vs. ROT + MLi2	-9.376	-15.44 to -3.308	0.0012
								DMSO vs. TCE	10.64	4.574 to 16.71	0.0003
								DMSO vs. TCE + MLi2	-8.982	-14.70 to -3.262	0.001
								MLi2 vs. ROT	15.48	9.084 to 21.88	<0.0001
								MLi2 vs. ROT + MLi2	0.4475	-5.948 to 6.843	>0.9999
								MLi2 vs. TCE	20.46	14.07 to 26.86	<0.0001
								MLi2 vs. TCE + MLi2	0.841	-5.226 to 6.908	0.9977
								ROT vs. ROT + MLi2	-15.03	-21.43 to -8.637	<0.0001
								ROT vs. TCE	4.984	-1.412 to 11.38	0.1867
								ROT vs. TCE + MLi2	-14.64	-20.71 to -8.572	<0.0001
								ROT + MLi2 vs. TCE	20.02	13.62 to 26.41	<0.0001
								ROT + MLi2 vs. TCE + MLi2	0.3935	-5.674 to 6.461	>0.9999
								TCE vs. TCE + MLi2	-19.62	-25.69 to -13.56	<0.0001
								Post-Hoc Multiple Comparisons for HEK Cell One-Way ANOVA - Mitophagy in LRRK2 KO 293-T HEK Cells
									Predicted (LS) mean difference	95.00% CI of difference	Adjusted P Value
								DMSO vs. MLi2	-0.896	-10.31 to 8.515	0.9996
								DMSO vs. ROT	-0.931	-10.34 to 8.480	0.9995
								DMSO vs. ROT + MLi2	1.521	-8.644 to 11.69	0.9966
								DMSO vs. TCE	-5.836	-14.76 to 3.092	0.345
								DMSO vs. TCE + MLi2	-5.722	-14.65 to 3.206	0.3652
								MLi2 vs. ROT	-0.035	-9.446 to 9.376	>0.9999
								MLi2 vs. ROT + MLi2	2.417	-7.748 to 12.58	0.9724
								MLi2 vs. TCE	-4.94	-13.87 to 3.988	0.5191
								MLi2 vs. TCE + MLi2	-4.826	-13.75 to 4.102	0.5432
								ROT vs. ROT + MLi2	2.452	-7.713 to 12.62	0.9707
								ROT vs. TCE	-4.905	-13.83 to 4.023	0.5264
								ROT vs. TCE + MLi2	-4.791	-13.72 to 4.137	0.5506
								ROT + MLi2 vs. TCE	-7.358	-17.08 to 2.362	0.2082
								ROT + MLi2 vs. TCE + MLi2	-7.243	-16.96 to 2.477	0.2213
								TCE vs. TCE + MLi2	0.1144	-8.303 to 8.532	>0.9999

### Sheet: Fig. 4 ANOVA Results, Post-hoc
Descriptive Statistics 3-Week TH+ Stereology				Descriptive Statistics 6-Week TH+ Stereology							Descriptive Statistics 6-Week Nissl Counts in SNPc
	VEH	TCE			VEH	VEH + MLi2	TCE	TCE + MLi2				VEH	VEH + MLi2	TCE	TCE + MLi2
Mean	19488	20134		Mean	20291	19858	9590	17388			Mean	431.6	519.8	203	438.2
Std. Deviation	1566	1211		Std. Deviation	2111	3010	1808	2150			Std. Deviation	74.98	51.4	68.29	87.92
Std. Error of Mean	700.2	541.7		Std. Error of Mean	944.3	1505	808.4	961.6			Std. Error of Mean	33.53	25.7	30.54	39.32
Lower 95% CI	17544	18631		Lower 95% CI	17669	15069	7346	14718			Lower 95% CI	338.5	438	118.2	329
Upper 95% CI	21432	21638		Upper 95% CI	22912	24648	11834	20058			Upper 95% CI	524.7	601.5	287.8	547.4
Mean ranks	4.9	6.1
				One-way ANOVA of 6 week in vivo TH+ Stereology							One-way ANOVA of 6 week in vivo Nissl counts
					SS	DF	MS	F (DFn, DFd)	P value			SS	DF	MS	F (DFn, DFd)	P value
				Treatment (between columns)	359366730	3	119788910	F (3, 15) = 23.47	P<0.0001		Treatment (between columns)	262397	3	87466	F (3, 15) = 16.40	P<0.0001
				Residual (within columns)	76571303	15	5104754				Residual (within columns)	79987	15	5332
				Total	435938033	18					Total	342384	18
				Post-Hoc Multiple Comparisons (Tukey's) of One-Way ANOVA 6 Week Stereology							Post-Hoc Multiple Comparisons (Tukey's) of One-Way ANOVA 6 Week Nissl Counts
					Mean Difference	95.00% CI of difference	Adjusted p-value					Mean Difference	95.00% CI of difference	Adjusted p-value
				VEH vs. VEH + MLi2	432.3	-3936 to 4801	0.9916				VEH vs. VEH + MLi2	-88.15	-229.3 to 53.03	0.3115
				VEH vs. TCE	10701	6582 to 14819	<0.0001				VEH vs. TCE	228.6	95.49 to 361.7	0.0009
				VEH vs. TCE + MLi2	2902	-1216 to 7021	0.2204				VEH vs. TCE + MLi2	-6.6	-139.7 to 126.5	0.9989
				VEH + MLi2 vs. TCE	10268	5900 to 14637	<0.0001				VEH + MLi2 vs. TCE	316.8	175.6 to 457.9	<0.0001
				VEH + MLi2 vs. TCE + MLi2	2470	-1898 to 6838	0.3926				VEH + MLi2 vs. TCE + MLi2	81.55	-59.63 to 222.7	0.3749
				TCE vs. TCE + MLi2	-7798	-11917 to -3680	0.0003				TCE vs. TCE + MLi2	-235.2	-368.3 to -102.1	0.0007

### Sheet: Fig. 5 ANOVA Results, Post-hoc
Descriptive Statistics of 6 week 3-NT/TH						Descriptive Statistics of 6 week 4-HNE/TH
	VEH	VEH + MLi2	TCE	TCE + MLi2			VEH	VEH + MLi2	TCE	TCE + MLi2
Mean	298.1	125	938.9	175.7		Mean	273.6	77.42	1022	235.7
Std. Deviation	38.83	33.56	97.8	20.62		Std. Deviation	33.56	15.61	287.9	68.18
Std. Error of Mean	17.37	16.78	43.74	9.223		Std. Error of Mean	15.01	7.803	128.7	30.49
Lower 95% CI	249.9	71.55	817.5	150.1		Lower 95% CI	232	52.59	665	151
Upper 95% CI	346.4	178.4	1060	201.3		Upper 95% CI	315.3	102.3	1380	320.3
Brown-Forsythe of 6 week 3-NT/TH						One-Way ANOVA Table of 6 week 4-HNE/TH
F*	219.9						SS	DF	MS	F (DFn, DFd)	P value
DFn	3					Treatment (between columns)	2561275	3	853758	F (3, 15) = 36.04	P<0.0001
DFd	6.734					Residual (within columns)	355347	15	23690
P value	<0.0001					Total	2916622	18
Post-Hoc Multiple Comparisons (Tukey's) of Brown-Forsythe 6 week 3-NT/TH						Post-Hoc Multiple Comparisons (Tukey's) of One-Way ANOVA 6 week 4-HNE/TH
	Mean Difference	95.00% CI of difference	Adjusted p-value				Mean Difference	95.00% CI of difference	Adjusted p-value
VEH vs. VEH + MLi2	173.2	88.91 to 257.4	0.001			VEH vs. VEH + MLi2	196.2	-101.4 to 493.8	0.2691
VEH vs. TCE	-640.8	-825.6 to -456.0	0.0002			VEH vs. TCE	-748.8	-1029 to -468.3	<0.0001
VEH vs. TCE + MLi2	122.4	50.38 to 194.5	0.004			VEH vs. TCE + MLi2	37.97	-242.6 to 318.5	0.9791
VEH + MLi2 vs. TCE	-814	-998.0 to -630.0	<0.0001			VEH + MLi2 vs. TCE	-945	-1243 to -647.5	<0.0001
VEH + MLi2 vs. TCE + MLi2	-50.74	-125.9 to 24.47	0.1878			VEH + MLi2 vs. TCE + MLi2	-158.2	-455.8 to 139.3	0.4438
TCE vs. TCE + MLi2	763.2	568.1 to 958.4	0.0003			TCE vs. TCE + MLi2	786.8	506.2 to 1067	<0.0001

### Sheet: Fig. 6 ANOVA Results, Post-hoc
Descriptive Statistics of 6 week pS65-Ub							Descriptive Statistics of 6 week CD68
	VEH	VEH + MLi2	TCE	TCE + MLi2				VEH	VEH + MLi2	TCE	TCE + MLi2
Mean	46.17	39.85	91.26	35.28			Mean	16.35	16.38	40.75	16.01
Std. Deviation	14.12	5.075	19.94	8.27			Std. Deviation	4.336	2.038	10.36	2.059
Std. Error of Mean	6.313	2.537	8.919	3.698			Std. Error of Mean	1.939	1.019	4.635	0.921
Lower 95% CI	28.64	31.78	66.5	25.01			Lower 95% CI	10.96	13.13	27.88	13.45
Upper 95% CI	63.69	47.92	116	45.55			Upper 95% CI	21.73	19.62	53.62	18.57
One-way ANOVA Summary Table of 6 week pS65-Ub							One-way ANOVA Summary Table of 6 week CD68
	SS	DF	MS	F (DFn, DFd)	P value			SS	DF	MS	F (DFn, DFd)	P value
Treatment (between columns)	9801	3	3267	F (3, 15) = 17.89	P<0.0001		Treatment (between columns)	2214	3	738	F (3, 15) = 20.72	P<0.0001
Residual (within columns)	2739	15	182.6				Residual (within columns)	534.3	15	35.62
Total	12540	18					Total	2748	18
Post-hoc multiple comparisons (Tukey's) of 6 week pS65-Ub ANOVA							Post-hoc multiple comparisons (Tukey's) of 6 week CD68 ANOVA
	Mean Diff.	95.00% CI of diff.	Adjusted P Value					Mean Diff.	95.00% CI of diff.	Adjusted P Value
VEH vs. VEH + MLi2	6.316	-19.81 to 32.44	0.8967				VEH vs. VEH + MLi2	-0.02825	-11.57 to 11.51	>0.9999
VEH vs. TCE	-45.09	-69.72 to -20.46	0.0005				VEH vs. TCE	-24.4	-35.28 to -13.52	<0.0001
VEH vs. TCE + MLi2	10.89	-13.74 to 35.52	0.5924				VEH vs. TCE + MLi2	0.3398	-10.54 to 11.22	0.9997
VEH + MLi2 vs. TCE	-51.41	-77.53 to -25.29	0.0002				VEH + MLi2 vs. TCE	-24.37	-35.91 to -12.83	0.0001
VEH + MLi2 vs. TCE + MLi2	4.57	-21.55 to 30.69	0.9568				VEH + MLi2 vs. TCE + MLi2	0.3681	-11.17 to 11.91	0.9997
TCE vs. TCE + MLi2	55.98	31.35 to 80.61	<0.0001				TCE vs. TCE + MLi2	24.74	13.86 to 35.62	<0.0001

### Sheet: Supp. Fig. 1 ANOVA, Post-hoc
																Post-Hoc Multiple Comparisons (Sidak Multiple Comparisons) for HEK Cell TOM20 Mean Intensity
2-Way ANOVA Summary Table - HEK Cell TOM20 Mean Intensity								Descriptive Statistics of Two-Way ANOVA - HEK Cell TOM20 Mean Intensity WT 293-T									Predicted (LS) mean diff.	95.00% CI of diff.	Individual P Value
	SS (Type III)	DF	MS	F (DFn, DFd)	P value				DMSO	MLi2	ROT	ROT+MLi2	TCE	TCE+MLi2		DMSO
Interaction	37937	10	3794	F (10, 61) = 7.636	P<0.0001			Mean	166.3	169.7	217.5	193.6	270.1	262.1		WT 293-T vs. G2019	-69.75	-106.5 to -33.04	<0.0001
Interaction	37937	10	3794	F (10, 61) = 7.636	P<0.0001			Std. Deviation	29.13	29.31	20.73	11.38	27.55	22.87		WT 293-T vs. LRRK2 KO	-7.004	-45.70 to 31.69	0.9601
Treatment	19182	5	3836	F (5, 61) = 7.722	P<0.0001			Std. Error of Mean	14.57	14.65	10.37	5.69	12.32	10.23		G2019 vs. LRRK2 KO	62.74	26.04 to 99.45	0.0003
Genotype	12135	2	6067	F (2, 61) = 12.21	P<0.0001			Lower 95% CI	120	123.1	184.5	175.5	235.9	233.7
Residual	30306	61	496.8					Upper 95% CI	212.7	216.3	250.4	211.7	304.3	290.5		MLi2
																WT 293-T vs. G2019	-41.69	-80.39 to -2.998	0.0308
2-Way ANOVA Summary Table - HEK Cell Mitophagy Normalized to TOM20 Mean Intensity								Descriptive Statistics of Two-Way ANOVA - HEK Cell TOM20 Mean Intensity G2019S								WT 293-T vs. LRRK2 KO	-16.29	-54.98 to 22.41	0.6651
	SS (Type III)	DF	MS	F (DFn, DFd)	P value				DMSO	MLi2	ROT	ROT+MLi2	TCE	TCE+MLi2		G2019 vs. LRRK2 KO	25.41	-13.29 to 64.10	0.3
Interaction	37937	10	3794	F (10, 61) = 7.636	P<0.0001			Mean	236.1	211.4	185.7	210.1	229.7	222.7
Interaction	491.1	10	49.11	F (10, 59) = 9.764	P<0.0001			Std. Deviation	17.89	56.42	6.968	4.581	13.89	27.09		ROT
Treatment	477.8	5	95.57	F (5, 59) = 19.00	P<0.0001			Std. Error of Mean	8	28.21	3.484	2.29	6.947	12.11		WT 293-T vs. G2019	31.71	-6.987 to 70.40	0.139
Genotype	618.7	2	309.3	F (2, 59) = 61.50	P<0.0001			Lower 95% CI	213.9	121.6	174.7	202.8	207.6	189		WT 293-T vs. LRRK2 KO	27.31	-11.39 to 66.00	0.242
Residual	296.8	59	5.03					Upper 95% CI	258.3	301.2	196.8	217.4	251.8	256.3		G2019 vs. LRRK2 KO	-4.4	-43.10 to 34.29	0.9895
								Descriptive Statistics of Two-Way ANOVA - HEK Cell TOM20 Mean Intensity LRRK2 KO								ROT + MLi2
									DMSO	MLi2	ROT	ROT+MLi2	TCE	TCE+MLi2		WT 293-T vs. G2019	-16.48	-55.18 to 22.21	0.6566
								Mean	173.3	186	190.1	209.2	196.5	175.3		WT 293-T vs. LRRK2 KO	-15.54	-52.25 to 21.17	0.6611
								Std. Deviation	19.94	7.991	12.59	14.75	14.98	7.023		G2019 vs. LRRK2 KO	0.9443	-35.76 to 37.65	0.9999
								Std. Error of Mean	9.968	3.996	6.294	6.595	6.699	3.141
								Lower 95% CI	141.6	173.3	170.1	190.9	177.9	166.6		TCE
								Upper 95% CI	205.1	198.7	210.2	227.5	215.1	184		WT 293-T vs. G2019	40.36	3.654 to 77.07	0.0267
																WT 293-T vs. LRRK2 KO	73.58	38.97 to 108.2	<0.0001
								Descriptive Statistics of HEK Cell Mitophagy/TOM20 WT 293-T								G2019 vs. LRRK2 KO	33.21	-3.495 to 69.92	0.0875
									DMSO	MLi2	ROT	ROT+MLi2	TCE	TCE+MLi2
								Mean	15.82	15.76	6.672	14.13	4.544	11.13		TCE + MLi2
								Std. Deviation	4.634	3.263	1.974	1.721	0.7483	0.962		WT 293-T vs. G2019	39.41	4.800 to 74.02	0.0206
								Std. Error of Mean	2.317	1.631	0.987	0.8607	0.3347	0.4302		WT 293-T vs. LRRK2 KO	86.82	52.21 to 121.4	<0.0001
								Lower 95% CI	8.447	10.57	3.53	11.39	3.614	9.938		G2019 vs. LRRK2 KO	47.41	12.80 to 82.02	0.004
								Upper 95% CI	23.19	20.95	9.813	16.87	5.473	12.33
								Descriptive Statistics of HEK Cell Mitophagy/TOM20 G2019S								Post-Hoc Multiple Comparisons (Sidak Multiple Comparisons) for HEK Cell Mitophagy Normalized to TOM20
									DMSO	MLi2	ROT	ROT+MLi2	TCE	TCE+MLi2			Predicted (LS) mean diff.	95.00% CI of diff.	Adjusted P Value
								Mean	7.039	13.18	5.947	12.39	2.673	11.8		DMSO
								Std. Deviation	0.8703	3.728	0.7865	0.6762	1.389	2.975		WT 293-T vs. G2019	8.782	5.085 to 12.48	<0.0001
								Std. Error of Mean	0.3892	1.864	0.3932	0.3381	0.6944	1.331		WT 293-T vs. LRRK2	-0.05508	-3.952 to 3.842	>0.9999
								Lower 95% CI	5.958	7.248	4.695	11.32	0.4634	8.101		G2019 vs. LRRK2	-8.837	-12.53 to -5.140	<0.0001
								Upper 95% CI	8.12	19.11	7.198	13.47	4.883	15.49
																MLi2
								Descriptive Statistics of HEK Cell Mitophagy/TOM20 LRRK2 KO								WT 293-T vs. G2019	2.579	-1.318 to 6.477	0.2931
									DMSO	MLi2	ROT	ROT+MLi2	TCE	TCE+MLi2		WT 293-T vs. LRRK2	0.532	-3.365 to 4.429	0.9821
								Mean	15.88	15.23	14.96	12.82	17.01	18.92		G2019 vs. LRRK2	-2.047	-5.945 to 1.850	0.4913
								Std. Deviation	1.499	1.996	1.558	0.5978	2.829	2.552
								Std. Error of Mean	0.7494	0.9978	0.7788	0.3451	1.265	1.141		ROT
								Lower 95% CI	13.49	12.05	12.48	11.33	13.5	15.75		WT 293-T vs. G2019	0.725	-3.172 to 4.622	0.9568
								Upper 95% CI	18.26	18.4	17.44	14.3	20.52	22.09		WT 293-T vs. LRRK2	-8.29	-12.19 to -4.392	<0.0001
																G2019 vs. LRRK2	-9.015	-12.91 to -5.118	<0.0001
																ROT + MLi2
																WT 293-T vs. G2019	1.738	-2.159 to 5.635	0.623
																WT 293-T vs. LRRK2	1.313	-2.896 to 5.522	0.8304
																G2019 vs. LRRK2	-0.425	-4.634 to 3.784	0.9926
																TCE
																WT 293-T vs. G2019	1.87	-1.827 to 5.567	0.5232
																WT 293-T vs. LRRK2	-12.47	-15.95 to -8.980	<0.0001
																G2019 vs. LRRK2	-14.34	-18.03 to -10.64	<0.0001
																TCE + MLi2
																WT 293-T vs. G2019	-0.6628	-4.149 to 2.823	0.9541
																WT 293-T vs. LRRK2	-7.79	-11.28 to -4.304	<0.0001
																G2019 vs. LRRK2	-7.127	-10.61 to -3.641	<0.0001
